# Genomic rearrangements generate hypervariable mini-chromosomes in host-specific lineages of the blast fungus

**DOI:** 10.1101/2020.01.10.901983

**Authors:** Thorsten Langner, Adeline Harant, Luis B. Gomez-Luciano, Ram K. Shrestha, Joe Win, Sophien Kamoun

## Abstract

Supernumerary mini-chromosomes–a unique type of genomic structural variation–have been implicated in the emergence of virulence traits in plant pathogenic fungi. However, the mechanisms that facilitate the emergence and maintenance of mini-chromosomes across fungi remain poorly understood. In the blast fungus *Magnaporthe oryzae*, mini-chromosomes have been first described in the early 1990s but, until very recently, have been overlooked in genomic studies. Here we investigated structural variation in four isolates of the blast fungus *M. oryzae* from different grass hosts and analyzed the sequences of mini-chromosomes in the rice, foxtail millet and goosegrass isolates. The mini-chromosomes of these isolates turned out to be highly diverse with distinct sequence composition. They are enriched in repetitive elements and have lower gene density than core-chromosomes. We identified several virulence-related genes in the mini-chromosome of the rice isolate, including the polyketide synthase *Ace1* and the effector gene *AVR-Pik*. Macrosynteny analyses around these loci revealed structural rearrangements, including inter-chromosomal translocations between core- and mini-chromosomes. Our findings provide evidence that mini-chromosomes independently emerge from structural rearrangements of core-chromosomes and might contribute to adaptive evolution of the blast fungus.

**Author summary:** The genomes of plant pathogens often exhibit an architecture that facilitates high rates of dynamic rearrangements and genetic diversification in virulence associated regions. These regions, which tend to be gene sparse and repeat rich, are thought to serve as a cradle for adaptive evolution. Supernumerary chromosomes, i.e. chromosomes that are only present in some but not all individuals of a species, are a special type of structural variation that have been observed in plants, animals, and fungi. Here we identified and studied supernumerary mini-chromosomes in the blast fungus *Magnaporthe oryzae*, a pathogen that causes some of the most destructive plant diseases. We found that rice, foxtail millet and goosegrass isolates of this pathogen contain mini-chromosomes with distinct sequence composition. All mini-chromosomes are rich in repetitive genetic elements and have lower gene densities than core-chromosomes. Further, we identified virulence-related genes on the mini-chromosome of the rice isolate. We observed large-scale genomic rearrangements around these loci, indicative of a role of mini-chromosomes in facilitating genome dynamics. Taken together, our results indicate that mini-chromosomes facilitate genome rearrangements and possibly adaptive evolution of the blast fungus.
