## Supplemental Table 5 for "Genomic rearrangements generate hypervariable mini-chromosomes in host-specific lineages of the blast fungus"

### Sheet: FR13 merged conitgs
[S1]	[E1]	[S2]	[E2]	[LEN 1]	[LEN 2]	[% IDY]	[LEN R]	[LEN Q]	[COV R]	[COV Q]	R	Q	Resulting contig
908964	918753	136401	126617	9790	9785	99.41	918753	136401	1.07	7.17	FR13_00003	FR13_00380	Cont07
1	21119	63687	84792	21119	21106	99.58	136401	84792	15.48	24.89	FR13_00380	FR13_00379	Cont07
1	14053	1496776	1510852	14053	14077	99.34	84792	1510857	16.57	0.93	FR13_00379	FR13_00378	Cont07
1	8359	8338	1	8359	8338	98.68	107782	1540389	7.76	0.54	FR13_00014	FR13_00391	Cont09
7235851	7257380	2	21574	21530	21573	99.44	7257380	92076	0.3	23.43	FR13_00374	FR13_00375	Cont01
4225988	4249614	1	23618	23627	23618	99.51	4249614	51911	0.56	45.5	FR13_00382	FR13_00383	Cont05
28133	51911	1	23753	23779	23753	99.67	51911	121063	45.81	19.62	FR13_00383	FR13_00384	Cont05
100441	121063	1	20653	20623	20653	99.47	121063	50392	17.03	40.98	FR13_00384	FR13_00385	Cont05
34239	50392	4	16134	16154	16131	99.03	50392	199229	32.06	8.1	FR13_00385	FR13_00386	Cont05
411036	436784	1	25715	25749	25715	98.92	436784	5542431	5.9	0.46	FR13_00387	FR13_00392	Cont03
5519204	5542431	1	23312	23228	23312	98.97	5542431	101323	0.42	23.01	FR13_00392	FR13_00398	Cont03
S1	Start of alignment in reference sequence
S2	Start of alignment in query sequence
E1	End of alignment in reference sequence
E2	End of alignment in query sequence
LEN 1	Length of the alignment in reference sequence
LEN 2	Length of the alignment in query sequence
IDY	Percentage identity of the two sequnces
LEN R	Length of the reference scaffold
LEN Q	Length of the query scaffold
COV R	Percentage of reference scaffold involved in the alignment
COV Q	Percentage of query scaffold involved in the alignment

### Sheet: US71 merged conitgs
[S1]	[E1]	[S2]	[E2]	[LEN 1]	[LEN 2]	[% IDY]	[LEN R]	[LEN Q]	[COV R]	[COV Q]	R	Q	Resulting Contig
3619508	3633126	1	13619	13619	13619	99.06	3633126	1062237	0.37	1.28	US71_00017	US71_00164	Cont02
1	15127	1047133	1062237	15127	15105	98.8	698850	1062237	2.16	1.42	US71_00030	US71_00164	Cont02
1065467	1080103	1	14627	14637	14627	99.22	1080103	272652	1.36	5.36	US71_00021	US71_00155	Cont11
44368	55884	1	11505	11517	11505	99.14	55884	93190	20.61	12.35	US71_00038	US71_00186	Cont30
38035	55148	83171	66074	17114	17098	99.28	55148	83171	31.03	20.56	US71_00040	US71_00173	Cont29
1	17442	16882	34342	17442	17461	99.24	83171	34342	20.97	50.84	US71_00173	US71_00172	Cont29
2	17733	32862	50602	17732	17741	99.05	34342	50602	51.63	35.06	US71_00172	US71_00171	Cont29
1	19640	108821	128513	19640	19693	99.03	511988	128513	3.84	15.32	US71_00170	US71_00169	Cont14
1	27992	218929	246897	27992	27969	99.13	128513	246897	21.78	11.33	US71_00169	US71_00168	Cont14
56081	66398	327617	317290	10318	10328	99.01	66398	327617	15.54	3.15	US71_00131	US71_00182	Cont14
2	13615	47431	61024	13614	13594	98.55	227077	61024	6	22.28	US71_00180	US71_00178	Cont23
679855	692588	1	12729	12734	12729	99.05	692588	25665	1.84	49.6	US71_00149	US71_00150	Cont16
20639	38931	1	18246	18293	18246	99.27	38931	118957	46.99	15.34	US71_00152	US71_00153	Cont28
97877	118951	1	21143	21075	21143	99.42	118957	61063	17.72	34.62	US71_00153	US71_00154	Cont28
1030197	1042495	1	12258	12299	12258	98.11	1042495	18449	1.18	66.44	US71_00156	US71_00157	Cont04
7194	18449	1	11242	11256	11242	98.7	18449	3535243	61.01	0.32	US71_00157	US71_00158	Cont04
3519368	3535243	1	15948	15876	15948	98.29	3535243	32588	0.45	48.94	US71_00158	US71_00159	Cont04
35325	49144	1	13740	13820	13740	98.13	49144	2001794	28.12	0.69	US71_00161	US71_00162	Cont01
741934	756515	1	14593	14582	14593	98.64	756515	49144	1.93	29.69	US71_00160	US71_00161	Cont01
1	22367	22432	1	22367	22432	98.85	756515	56771	2.96	39.51	US71_00160	US71_00176	Cont01
2	14886	41857	56771	14885	14915	99.04	3176959	56771	0.47	26.27	US71_00177	US71_00176	Cont01
23931	41644	1	17710	17714	17710	99.64	41644	96007	42.54	18.45	US71_00183	US71_00184	Cont31
83425	96007	1	12556	12583	12556	98.03	96007	17264	13.11	72.73	US71_00184	US71_00185	Cont31
2248961	2263693	1	14753	14733	14753	98.39	2263693	46074	0.65	32.02	US71_00187	US71_00188	Cont07
1087250	1105016	1	17855	17767	17855	98.69	1105016	24458	1.61	73	US71_00190	US71_00191	Cont08
5842	24458	1	18494	18617	18494	98.75	24458	1174954	76.12	1.57	US71_00191	US71_00192	Cont08
55135	67653	1	12578	12519	12578	98.06	67653	42926	18.5	29.3	US71_00193	US71_00194	Cont25
29146	42925	2	13790	13780	13789	99.09	42926	118024	32.1	11.68	US71_00194	US71_00195	Cont25
S1	Start of alignment in reference sequence
S2	Start of alignment in query sequence
E1	End of alignment in reference sequence
E2	End of alignment in query sequence
LEN 1	Length of the alignment in reference sequence
LEN 2	Length of the alignment in query sequence
IDY	Percentage identity of the two sequnces
LEN R	Length of the reference scaffold
LEN Q	Length of the query scaffold
COV R	Percentage of reference scaffold involved in the alignment
COV Q	Percentage of query scaffold involved in the alignment

### Sheet: CD156 merged conitgs
[S1]	[E1]	[S2]	[E2]	[LEN 1]	[LEN 2]	[% IDY]	[LEN R]	[LEN Q]	[COV R]	[COV Q]	R	Q	Resulting Contig
1	8316	1178310	1186633	8316	8324	99.65	50227	1186633	16.56	0.7	CD156_00005	CD156_00234	Contig09
4243207	4257479	1241128	1226800	14273	14329	99.28	4257479	1241128	0.34	1.15	CD156_00025	CD156_18316	Contig04
22887	33820	169457	158530	10934	10928	99.22	33820	169457	32.33	6.45	CD156_00146	CD156_00238	Contig14
3418996	3430372	2	11335	11377	11334	99.16	3430372	4834621	0.33	0.23	CD156_18314	CD156_00221	Contig01
4822085	4834621	1	12542	12537	12542	99.2	4834621	26561	0.26	47.22	CD156_00221	CD156_00222	Contig01
11241	26561	1	15323	15321	15323	99.3	26561	42070	57.68	36.42	CD156_00222	CD156_00223	Contig01
26503	41590	1	15095	15088	15095	99.37	41590	2016547	36.28	0.75	CD156_00224	CD156_00225	Contig08
6024791	6040961	1	16119	16171	16119	98.47	6040961	83902	0.27	19.21	CD156_00227	CD156_00228	Contig02
72240	83902	5	11691	11663	11687	99.33	83902	328130	13.9	3.56	CD156_00228	CD156_00229	Contig02
32441	44694	1	12237	12254	12237	99.3	44695	275209	27.42	4.45	CD156_00241	CD156_00242	Contig11
58206	82359	1	24187	24154	24187	98.08	82359	44695	29.33	54.12	CD156_00240	CD156_00241	Contig11
S1	Start of alignment in reference sequence
S2	Start of alignment in query sequence
E1	End of alignment in reference sequence
E2	End of alignment in query sequence
LEN 1	Length of the alignment in reference sequence
LEN 2	Length of the alignment in query sequence
IDY	Percentage identity of the two sequnces
LEN R	Length of the reference scaffold
LEN Q	Length of the query scaffold
COV R	Percentage of reference scaffold involved in the alignment
COV Q	Percentage of query scaffold involved in the alignment

### Sheet: BR32 merged conitgs
[S1]	[E1]	[S2]	[E2]	[LEN 1]	[LEN 2]	[% IDY]	[LEN R]	[LEN Q]	[COV R]	[COV Q]	R	Q	Resulting Contig
1	12521	12509	1	12521	12509	98.85	1739048	41120	0.72	30.42	BR32_00029	BR32_00064	Contig07
25781	41120	32213	16939	15340	15275	98.25	41120	32213	37.31	47.42	BR32_00064	BR32_00063	Contig07
1	14680	334003	348652	14680	14650	99.08	32213	348652	45.57	4.2	BR32_00063	BR32_00062	Contig07
S1	Start of alignment in reference sequence
S2	Start of alignment in query sequence
E1	End of alignment in reference sequence
E2	End of alignment in query sequence
LEN 1	Length of the alignment in reference sequence
LEN 2	Length of the alignment in query sequence
IDY	Percentage identity of the two sequnces
LEN R	Length of the reference scaffold
LEN Q	Length of the query scaffold
COV R	Percentage of reference scaffold involved in the alignment
COV Q	Percentage of query scaffold involved in the alignment

### Sheet: FR13 read support
Scaffold	start	end	Name	intersect
FR13_00003-378-379-380	1496776	1510858	f1aO	1
FR13_00003-378-379-380	1496726	1510908	f1aX	1
FR13_00003-378-379-380	1495776	1497776	f1aL	133
FR13_00003-378-379-380	1509858	1511858	f1aR	136
FR13_00003-378-379-380	1560495	1581614	f1bO	2
FR13_00003-378-379-380	1560445	1581664	f1bX	1
FR13_00003-378-379-380	1559495	1561495	f1bL	219
FR13_00003-378-379-380	1580614	1582614	f1bR	132
FR13_00003-378-379-380	1687111	1696895	f1cO	34
FR13_00003-378-379-380	1687061	1696945	f1cX	31
FR13_00003-378-379-380	1686111	1688111	f1cL	276
FR13_00003-378-379-380	1695895	1697895	f1cR	221
FR13_0014-00391_mini	99425	107763	f2O	33
FR13_0014-00391_mini	99375	107813	f2X	32
FR13_0014-00391_mini	98425	100425	f2L	121
FR13_0014-00391_mini	106763	108763	f2R	119
FR13_374-375	7235853	7257426	f3O	2
FR13_374-375	7235803	7257476	f3X	1
FR13_374-375	7234853	7236853	f3L	138
FR13_374-375	7256426	7258426	f3R	428
FR13_00382-383-384-385-386	4225988	4249615	f4aO	1
FR13_00382-383-384-385-386	4225938	4249665	f4aX	0
FR13_00382-383-384-385-386	4224988	4226988	f4aL	133
FR13_00382-383-384-385-386	4248615	4250615	f4aR	223
FR13_00382-383-384-385-386	4254131	4277884	f4bO	1
FR13_00382-383-384-385-386	4254081	4277934	f4bX	0
FR13_00382-383-384-385-386	4253131	4255131	f4bL	177
FR13_00382-383-384-385-386	4276884	4278884	f4bR	126
FR13_00382-383-384-385-386	4354571	4375194	f4cO	1
FR13_00382-383-384-385-386	4354521	4375244	f4cX	1
FR13_00382-383-384-385-386	4353571	4355571	f4cL	111
FR13_00382-383-384-385-386	4374194	4376194	f4cR	629
FR13_00382-383-384-385-386	4388784	4404911	f4dO	2
FR13_00382-383-384-385-386	4388734	4404961	f4dX	1
FR13_00382-383-384-385-386	4387784	4389784	f4dL	127
FR13_00382-383-384-385-386	4403911	4405911	f4dR	111
FR13_387-392-298	411036	436785	f5aO	1
FR13_387-392-298	410986	436835	f5aX	0
FR13_387-392-298	410036	412036	f5aL	119
FR13_387-392-298	435785	437785	f5aR	124
FR13_387-392-298	5930276	5953588	f5bO	4
FR13_387-392-298	5930226	5953638	f5bX	3
FR13_387-392-298	5929276	5931276	f5bL	129
FR13_387-392-298	5952588	5954588	f5bR	108
Scaffold	Scaffold name of merged contigs (StrainID-contig#1-contig#x)
Start	Start coordinate
End	End coordinate
Name	Identifier for the location
Intersect is the number of reads overlapping with the feature region that defines the position the contigs were merged.
O= Overlapping region in alignment
X= Overlapping region in alignment extended by 50 nt to both sides
L= 2000 nt region around the left border of the alignment
R= 2000 nt region around the right border of the alignment
O= Overlapping region in alignment
X= Overlapping region in alignment extended by 50 nt to both sides
L= 2000 nt region around the left border of the alignment
R= 2000 nt region around the right border of the alignment

### Sheet: US71 read support
Scaffold	start	end	Name	intersect
US71_00017-30-164	3619508	3633166	u1aO	1
US71_00017-30-164	3619458	3633216	u1aX	0
US71_00017-30-164	3618508	3620508	u1aL	75
US71_00017-30-164	3632166	3634166	u1R	80
US71_00017-30-164	4666644	4681810	u1bO	1
US71_00017-30-164	4666594	4681860	u1bX	0
US71_00017-30-164	4665644	4667644	u1bL	78
US71_00017-30-164	4680810	4682810	u1bR	78
US71_00021-155	1065467	1065506	u2O	146
US71_00021-155	1065417	1065556	u2X	145
US71_00021-155	1064467	1066467	u2L	72
US71_00021-155	1064506	1066506	u2R	71
US71_00038-186	44369	55873	u3O	3
US71_00038-186	44319	55923	u3X	1
US71_00038-186	43369	45369	u3L	39
US71_00038-186	54873	56873	u3R	4
US71_00040-173-172-171_mini	38035	55148	u4aO	2
US71_00040-173-172-171_mini	37985	55198	u4aX	1
US71_00040-173-172-171_mini	37035	39035	u4aL	138
US71_00040-173-172-171_mini	54148	56148	u4aR	173
US71_00040-173-172-171_mini	103782	138173	u4bO	0
US71_00040-173-172-171_mini	103732	138223	u4bX	0
US71_00040-173-172-171_mini	102782	104782	u4bL	206
US71_00040-173-172-171_mini	137173	139173	u4bR	179
US71_00040-173-172-171_mini	120396	121277	u4cO	337
US71_00040-173-172-171_mini	120346	121327	u4cX	334
US71_00040-173-172-171_mini	119396	121396	u4cL	267
US71_00040-173-172-171_mini	120277	122277	u4cR	287
US71_00168-169-170_mini	218929	246898	u5aO	2
US71_00168-169-170_mini	218879	246948	u5aX	1
US71_00168-169-170_mini	217929	219929	u5aL	141
US71_00168-169-170_mini	245898	247898	u5aR	217
US71_00168-169-170_mini	327730	347370	u5bO	2
US71_00168-169-170_mini	327680	347420	u5bX	0
US71_00168-169-170_mini	326730	328730	u5bL	228
US71_00168-169-170_mini	346370	348370	u5bR	231
US71_00131-182_mini	317290	327618	u6aO	29
US71_00131-182_mini	317240	327668	u6aX	28
US71_00131-182_mini	316290	318290	u6aL	308
US71_00131-182_mini	326618	328618	u6aR	168
US71_00178-180	47431	61024	u6bO	4
US71_00178-180	47381	61074	u6bX	4
US71_00178-180	46431	48431	u6bL	86
US71_00178-180	60024	62024	u6bR	68
US71_00149-150	679855	692589	u7O	1
US71_00149-150	679805	692639	u7X	1
US71_00149-150	678855	680855	u7L	71
US71_00149-150	691589	693589	u7R	93
US71_00152-153-154_mini	20639	38932	u8aO	2
US71_00152-153-154_mini	20589	38982	u8aX	1
US71_00152-153-154_mini	19639	21639	u8aL	218
US71_00152-153-154_mini	37932	39932	u8aR	165
US71_00152-153-154_mini	118579	139722	u8bO	1
US71_00152-153-154_mini	118529	139772	u8bX	0
US71_00152-153-154_mini	117579	119579	u8bL	136
US71_00152-153-154_mini	138722	140722	u8bR	298
US71_00156-157-158-159	1030199	1042456	u9aO	2
US71_00156-157-158-159	1030149	1042506	u9aX	0
US71_00156-157-158-159	1029199	1031199	u9aL	79
US71_00156-157-158-159	1041456	1043456	u9aR	99
US71_00156-157-158-159	1037391	1048646	u9bO	2
US71_00156-157-158-159	1037341	1048696	u9bX	0
US71_00156-157-158-159	1036391	1038391	u9bL	57
US71_00156-157-158-159	1047646	1049646	u9bR	62
US71_00156-157-158-159	4556775	4572723	u9cO	2
US71_00156-157-158-159	4556725	4572773	u9cX	2
US71_00156-157-158-159	4555775	4557775	u9cL	74
US71_00156-157-158-159	4571723	4573723	u9cR	131
US71_00160-161-162-176-177	1988055	2001795	u10aO	2
US71_00160-161-162-176-177	1988005	2001845	u10aX	2
US71_00160-161-162-176-177	1987055	1989055	u10aL	72
US71_00160-161-162-176-177	2000795	2002795	u10aR	84
US71_00160-161-162-176-177	2022530	2037112	u10bO	2
US71_00160-161-162-176-177	2022480	2037162	u10bX	2
US71_00160-161-162-176-177	2021530	2023530	u10bL	155
US71_00160-161-162-176-177	2036112	2038112	u10bR	50
US71_00160-161-162-176-177	2756678	2779045	u10cO	2
US71_00160-161-162-176-177	2756628	2779095	u10cX	0
US71_00160-161-162-176-177	2755678	2757678	u10cL	73
US71_00160-161-162-176-177	2778045	2780045	u10cR	68
US71_00160-161-162-176-177	2798489	2813375	u10dO	5
US71_00160-161-162-176-177	2798439	2813425	u10dX	4
US71_00160-161-162-176-177	2797489	2799489	u10dL	84
US71_00160-161-162-176-177	2812375	2814375	u10dR	74
US71_183-184-185_mini	23931	41643	u11aO	2
US71_183-184-185_mini	23881	41693	u11aX	1
US71_183-184-185_mini	22931	24931	u11aL	243
US71_183-184-185_mini	40643	42643	u11aR	203
US71_183-184-185_mini	107363	119916	u11bO	3
US71_183-184-185_mini	107313	119966	u11bX	2
US71_183-184-185_mini	106363	108363	u11b1L	35
US71_183-184-185_mini	118916	120916	u11bR	63
US71_00187-188	2248961	2263694	u12O	1
US71_00187-188	2248911	2263744	u12X	0
US71_00187-188	2247961	2249961	u12L	77
US71_00187-188	2262694	2264694	u12R	68
US71_00190-191-192	1087255	1105106	u13aO	0
US71_00190-191-192	1087205	1105156	u13aX	0
US71_00190-191-192	1086255	1088255	u13aL	80
US71_00190-191-192	1104106	1106106	u13aR	76
US71_00190-191-192	1093092	1111700	u13bO	0
US71_00190-191-192	1093042	1111750	u13bX	0
US71_00190-191-192	1092092	1094092	u13bL	159
US71_00190-191-192	1110700	1112700	u13bR	87
US71_00193-194-195	55135	67652	u14aO	3
US71_00193-194-195	55085	67702	u14aX	3
US71_00193-194-195	54135	56135	u14aL	62
US71_00193-194-195	66652	68652	u14aR	69
US71_00193-194-195	84222	98011	u14bO	3
US71_00193-194-195	84172	98061	u14bX	2
US71_00193-194-195	83222	85222	u14bL	62
US71_00193-194-195	97011	99011	u14bR	80
Scaffold	Scaffold name of merged contigs (StrainID-contig#1-contig#x)
Start	Start coordinate
End	End coordinate
Name	Identifier for the location
Intersect is the number of reads overlapping with the feature region that defines the position the contigs were merged.
O= Overlapping region in alignment
X= Overlapping region in alignment extended by 50 nt to both sides
L= 2000 nt region around the left border of the alignment
R= 2000 nt region around the right border of the alignment
O= Overlapping region in alignment
X= Overlapping region in alignment extended by 50 nt to both sides
L= 2000 nt region around the left border of the alignment
R= 2000 nt region around the right border of the alignment

### Sheet: CD156 read support
Scaffold	start	end	Name	intersect
CD156_00234_00005	1178310	1186635	a1O	9
CD156_00234_00005	1178260	1186685	a1X	8
CD156_00234_00005	1177310	1179310	a1L	45
CD156_00234_00005	1185635	1187635	a1R	39
CD156_00025_18316	4243207	4257479	a2O	2
CD156_00025_18316	4243157	4257529	a2X	1
CD156_00025_18316	4242207	4244207	a2L	57
CD156_00025_18316	4256479	4258479	a2R	56
CD156_00238_00146_mini	158527	169458	a3O	6
CD156_00238_00146_mini	158477	169508	a3X	4
CD156_00238_00146_mini	157527	159527	a3L	58
CD156_00238_00146_mini	168458	170458	a3R	60
CD156_00223_00221_18314	3418998	3430332	a4aO	5
CD156_00223_00221_18314	3418948	3430382	a4aX	3
CD156_00223_00221_18314	3417998	3419998	a4aL	53
CD156_00223_00221_18314	3429332	3431332	a4aR	64
CD156_00223_00221_18314	8241082	8253619	a4bO	1
CD156_00223_00221_18314	8241032	8253669	a4bX	1
CD156_00223_00221_18314	8240082	8254619	a4bL	1
CD156_00223_00221_18314	8252619	8254619	a4bR	71
CD156_00223_00221_18314	8252321	8267652	a4cO	1
CD156_00223_00221_18314	8252271	8267702	a4cX	0
CD156_00223_00221_18314	8251321	8268652	a4cL	0
CD156_00223_00221_18314	8266652	8268652	a4cR	48
CD156_00224_00225	26505	41599	a5O	1
CD156_00224_00225	26455	41649	a5X	0
CD156_00224_00225	25505	27505	a5L	92
CD156_00224_00225	40599	42599	a5R	51
CD156_00227_00228_00229	6024793	6040971	a6aO	0
CD156_00227_00228_00229	6024743	6041021	a6aX	0
CD156_00227_00228_00229	6023793	6025793	a6aL	58
CD156_00227_00228_00229	6039971	6041971	a6aR	134
CD156_00227_00228_00229	6097032	6108734	a6bO	2
CD156_00227_00228_00229	6096982	6108784	a6bX	0
CD156_00227_00228_00229	6096032	6098032	a6bL	22
CD156_00227_00228_00229	6107734	6109734	a6bR	60
CD156_00240_00242_00241_mini	58208	82398	a9aO	1
CD156_00240_00242_00241_mini	58158	82448	a9aX	0
CD156_00240_00242_00241_mini	57208	59208	a9aL	68
CD156_00240_00242_00241_mini	81398	83398	a9aR	55
CD156_00240_00242_00241_mini	90650	102886	a9bO	1
CD156_00240_00242_00241_mini	90600	102936	a9bX	0
CD156_00240_00242_00241_mini	89650	91650	a9bL	62
CD156_00240_00242_00241_mini	101886	103886	a9bR	52
Scaffold	Scaffold name of merged contigs (StrainID-contig#1-contig#x)
Start	Start coordinate
End	End coordinate
Name	Identifier for the location
Intersect is the number of reads overlapping with the feature region that defines the position the contigs were merged.
O= Overlapping region in alignment
X= Overlapping region in alignment extended by 50 nt to both sides
L= 2000 nt region around the left border of the alignment
R= 2000 nt region around the right border of the alignment
O= Overlapping region in alignment
X= Overlapping region in alignment extended by 50 nt to both sides
L= 2000 nt region around the left border of the alignment
R= 2000 nt region around the right border of the alignment

### Sheet: BR32 read support
Scaffold	start	end	Name	intersect
BR32_00029-62-63-64	334004	348683	j1O	2
BR32_00029-62-63-64	333954	348733	j1X	0
BR32_00029-62-63-64	333004	335004	j1L	81
BR32_00029-62-63-64	347683	349683	j1R	33
BR32_00029-62-63-64	350930	366406	j2O	0
BR32_00029-62-63-64	350880	366456	j2X	0
BR32_00029-62-63-64	349930	351930	j2L	58
BR32_00029-62-63-64	365406	367406	j2R	18
BR32_00029-62-63-64	379555	392075	j3O	16
BR32_00029-62-63-64	379505	392125	j3X	14
BR32_00029-62-63-64	378555	380555	j3L	187
BR32_00029-62-63-64	391075	393075	j3R	162
Scaffold	Scaffold name of merged contigs (StrainID-contig#1-contig#x)
Start	Start coordinate
End	End coordinate
Name	Identifier for the location
Intersect is the number of reads overlapping with the feature region that defines the position the contigs were merged.
O= Overlapping region in alignment
X= Overlapping region in alignment extended by 50 nt to both sides
L= 2000 nt region around the left border of the alignment
R= 2000 nt region around the right border of the alignment
O= Overlapping region in alignment
X= Overlapping region in alignment extended by 50 nt to both sides
L= 2000 nt region around the left border of the alignment
R= 2000 nt region around the right border of the alignment
