## Supplemental Table 6 for "Genomic rearrangements generate hypervariable mini-chromosomes in host-specific lineages of the blast fungus"

### Sheet: Sheet1
Primer Name	Sequence	Sample
P5-1f	AATGATACGGCGACCACCGAGATCTACACaaccatggaTCGTCGGCAGCGTC	FR13
P5-2f	AATGATACGGCGACCACCGAGATCTACACaaccgccaaTCGTCGGCAGCGTC	CD156
P5-3f	AATGATACGGCGACCACCGAGATCTACACccatagacgTCGTCGGCAGCGTC	US71
P7-1r	CAAGCAGAAGACGGCATACGAGATcggttggttGTCTCGTGGGCTCGG	FR13, US71, CD156
